# Gene expression pattern of vacuolar-iron transporter-like (VTL) genes in hexaploid wheat during metal stress

**DOI:** 10.1101/863084

**Authors:** Shivani Sharma, Gazaldeep Kaur, Anil Kumar, Varsha Meena, Hasthi Ram, Jaspreet Kaur, Ajay Kumar Pandey

**Author notes:** Corresponding author, Dr. Ajay K Pandey, Scientist-E, National Agri-Food Biotechnology Institute (Department of Biotechnology), Sector 81, Knowledge City, Mohali-140306, Punjab, India.

## Abstract

Iron is one of the important micronutrients that is not just essential for the human body, but also required for crop productivity and yield-related traits. To address the Fe homeostasis in crop plants, multiple transporters belonging to the category of Major facilitator superfamily are being explored. In this direction, Vacuolar iron transporters (VIT) are being reported and have been characterized functionally as an important candidate to address biofortification in cereal crops. In the present study, the identification and characterization of new members of <u>V</u>acuolar iron <u>t</u>ransporters-<u>l</u>ike proteins (VTL) was performed. Phylogenetic analyses demonstrated distinct clustering of all the *VTL* genes from the previously known *VIT* genes. Our analysis identifies multiple *VTL* genes from hexaploid wheat with the highest number of this gene family localized on chromosome 2. Quantitative expression analysis suggests that most of the *VTL* genes are induced only during the Fe surplus condition, thereby reinforcing their role metal homeostasis. Interestingly, most of the wheat *VTL* genes were significantly up-regulated in a tissue-specific manner under Zn, Mn and Cu deficiency conditions. Although, no significant changes in expression of wheat *VTL* genes were observed in roots under heavy metals, but *TaVTL2*, *TaVTL3* and *TaVTL5* were upregulated in the presence of cobalt stress. Overall, this work deals with the characterization of wheat *VTL* genes that could provide an important genetic resource for addressing metal homeostasis in bread wheat.
