## Supplementary Table S1 for "Gene expression pattern of vacuolar-iron transporter-like (VTL) genes in hexaploid wheat during metal stress"

### Sheet: Sheet1
Table S1: List of 31 VIT family genes extracted from ensembl biomart using Pfam ID: PF01988
VIT family gene IDs	Peptide length					VTL genes
TraesCS7A02G420900	218					VIT genes
TraesCS2D02G326300	248
TraesCS2A02G433900	210
TraesCS4D02G110600	221
TraesCS2B02G455000	182
TraesCS2D02G588000	192
TraesCS2D02G384100	231
TraesCS2A02G336600	246
TraesCS2D02G431900	210
TraesCS2A02G387100	236
TraesCS6A02G238800	232
TraesCS2B02G455200	210
TraesCS2B02G345300	246
TraesCS2A02G434000	210
TraesCS4A02G209600	199
TraesCS2B02G404700	236
TraesCS5A02G203400	245
TraesCS2A02G434100	125
TraesCS2B02G610400	206
TraesCS5B02G202100	245
TraesCS2B02G455100	210
TraesCS5D02G209900	256
TraesCS6B02G285700	231
TraesCS4B02G112900	269
TraesCS2A02G434200	210
TraesCS2D02G383900	231
TraesCS2B02G454900	212
TraesCS2D02G432000	212
TraesCS7D02G413000	245
TraesCS2B02G455300	212
TraesCS6D02G221100	231
