## Supplementary Table S2 for "Gene expression pattern of vacuolar-iron transporter-like (VTL) genes in hexaploid wheat during metal stress"

### Sheet: Sheet1
Table S2: List of VIT gene family (VTL and VIT genes) identified in wheat along with their gene ID, length of CDS and protein of the corresponding TaVTL and TaVIT proteins, number of exons-introns, subcellular localization and transmembrane domain related information.
Gene Name	ID	TM domains (Phobius)	TM domains (TMHMM)	Subcellular localization (WolfPsort)	Peptide length	CDS length	Introns	Exons
TaVIT1-2A	TraesCS2A02G336600	4	3	plas: 11, vacu: 2, chlo: 1	246	741	3	4
TaVIT1-2B	TraesCS2B02G345300	4	4	plas: 11, vacu: 2, chlo: 1	246	741	3	4
TaVIT1-2D	TraesCS2D02G326300	4	4	plas: 11, vacu: 2, chlo: 1	248	747	3	4
TaVIT2-5A	TraesCS5A02G203400	4	5	chlo: 6, plas: 3, E.R.: 3, mito: 1, vacu: 1	245	738	3	4
TaVIT2-5B	TraesCS5B02G202100	4	4	chlo: 7, plas: 3, E.R.: 3, vacu: 1	245	738	3	4
TaVIT2-5D	TraesCS5D02G209900	4	4	chlo: 7, plas: 3, E.R.: 2, mito: 1, vacu: 1	256	738	3	4
TaVIT3-7A	TraesCS7A02G420900	3	3	plas: 10, vacu: 4	218	657	3	4
TaVIT3-7D	TraesCS7D02G413000	4	4	plas: 10, vacu: 2, chlo: 1, E.R.: 1	245	738	3	4
TaVTL1-6A	TraesCS6A02G238800	5	5	cyto: 4, E.R.: 3.5, E.R._plas: 3, mito: 2, plas: 1.5, extr: 1, vacu: 1, golg: 1	232	699	0	1
TaVTL1-6B	TraesCS6B02G285700	5	5	vacu: 13, plas: 1	231	696	0	1
TaVTL1-6D	TraesCS6D02G221100	5	5	vacu: 10, golg: 2, plas: 1, extr: 1	231	696	0	1
TaVTL2-2A	TraesCS2A02G387100	5	5	vacu: 13, plas: 1	236	711	0	1
TaVTL2-2B	TraesCS2B02G404700	5	5	vacu: 10, plas: 3, E.R.: 1	236	711	0	1
TaVTL2-2D_1	TraesCS2D02G383900	5	5	vacu: 13, plas: 1	231	696	0	1
TaVTL2-2D_2	TraesCS2D02G384100	5	5	vacu: 12, plas: 1, E.R.: 1	231	696	0	1
TaVTL4-4A	TraesCS4A02G209600	5	4	plas: 6.5, cyto_plas: 4, E.R.: 3, vacu: 2, extr: 1, golg: 1	199	600	0	1
TaVTL4-4B	TraesCS4B02G112900	6	6	E.R.: 5, plas: 4, golg: 3, chlo: 1, vacu: 1	269	810	0	1
TaVTL4-4D	TraesCS4D02G110600	5	5	vacu: 9, plas: 3, cyto: 1, E.R.: 1	221	666	0	1
TaVTL5-2A_1	TraesCS2A02G434000	3	3	vacu: 12, plas: 1, extr: 1	210	633	0	1
TaVTL5-2A_2	TraesCS2A02G434200	3	3	vacu: 11, golg: 2, plas: 1	210	633	0	1
TaVTL5-2A_3	TraesCS2A02G434100	3	3	vacu: 7, plas: 5, chlo: 1, E.R.: 1	125	378	0	1
TaVTL5-2A_4	TraesCS2A02G433900	3	3	vacu: 11, golg: 2, plas: 1	210	633	0	1
TaVTL5-2B_1	TraesCS2B02G455100	3	3	vacu: 12, plas: 1, extr: 1	210	633	0	1
TaVTL5-2B_2	TraesCS2B02G455200	3	3	vacu: 12, plas: 1, extr: 1	210	633	0	1
TaVTL5-2B_3	TraesCS2B02G454900	2	2	vacu: 12, plas: 1, extr: 1	212	639	0	1
TaVTL5-2B_4	TraesCS2B02G455300	3	3	vacu: 11, golg: 2, plas: 1	212	639	0	1
TaVTL5-2B_5	TraesCS2B02G455000	2	3	vacu: 12, plas: 1, extr: 1	182	549	0	1
TaVTL5-2B_6	TraesCS2B02G610400	4	4	vacu: 11, plas: 2, golg: 1	206	621	0	1
TaVTL5-2D_1	TraesCS2D02G432000	3	4	vacu: 12, plas: 1, extr: 1	212	639	0	1
TaVTL5-2D_2	TraesCS2D02G431900	3	3	vacu: 12, plas: 1, extr: 1	210	633	0	1
TaVTL5-2D_3	TraesCS2D02G588000	5	5	vacu: 12, plas: 1, golg: 1	192	579	0	1
	Predicted to have a possible N-terminal signal peptide
