## Supplementary Table S3 for "Gene expression pattern of vacuolar-iron transporter-like (VTL) genes in hexaploid wheat during metal stress"

### Sheet: Sheet1
Table S3: Conserved motifs identified in VTL and VIT proteins using MEME suite. The color code, consensus sequence logo, E-value and the number of proteins in which each motif was found are listed in the table.
Motif No.	Color code	Motif Logo	E-value	No. of sequences containing motif
Motif 1			1.7e-642	29
Motif 2			4.7e-569	31
Motif 3			5.9e-477	30
Motif 4			5.4e-353	30
Motif 5			5.5e-209	21
Motif 6			9.4e-207	7
Motif 7			3.3e-160	10
Motif 8			1.1e-59	9
Motif 9			3.4e-49	8
Motif 10			6e-33	6
Motif 11			1.3e-05	7
Motif 12			3.8e-05	5
Motif 13			0.0071	3
Motif 14			0.04	3
