## Supplementary Table S4 for "Gene expression pattern of vacuolar-iron transporter-like (VTL) genes in hexaploid wheat during metal stress"

### Sheet: Sheet1
Table S4: Metal-responsive cis-elements found in VTL and VIT gene promoter regions
		cis-elements
Gene Name	ID	IDE1	HMRE	MRE	IRO2
TaVIT1-2A	TraesCS2A02G336600	-1209 to -1213	-	-	-
TaVIT1-2B	TraesCS2B02G345300	-632 to -636	-	-	-
TaVIT1-2D	TraesCS2D02G326300	-442 to -446	-1353 to -1359	-	-
TaVIT2-5A	TraesCS5A02G203400	-1002 to -1006	-	-	-
		-957 to -961	-	-	-
TaVIT2-5B	TraesCS5B02G202100	-946 to -950	-883 to -889	-	-
		-893 to -897	-	-	-
		-840 to -844	-	-	-
TaVIT2-5D	TraesCS5D02G209900	-1023 to -1027	-960 to -966	-	-
		-970 to -974	-	-	-
		-927 to -931	-	-	-
TaVIT3-7A	TraesCS7A02G420900	-696 to -700	-
		-387 to -391	-	-	-
TaVIT3-7D	TraesCS7D02G413000	-1483 to -1487	-1267 to -1273	-	-
		-1356 to -1360	-	-	-
		-1244 to -1248	-	-	-
		-1201 to -1205	-	-	-
TaVTL1-6A	TraesCS6A02G238800	-213 to -217	-703 to -709	-125 to -134
		-	-50 to -56	-	-
TaVTL1-6B	TraesCS6B02G285700	-	-47 to -53	-	-
TaVTL1-6D	TraesCS6D02G221100	-282 to -286	-50 to -56	-1081 to -1090	-
TaVTL2-2A	TraesCS2A02G387100	-1203 to -1207	-1325 to -1331	-	-
		-794 to -798	-	-	-
TaVTL2-2B	TraesCS2B02G404700	-265 to -269	-	-	-1056 to -1063
TaVTL2-2D_1	TraesCS2D02G383900	-500 to -504	-	-	-1089 to -1096
		-246 to -250	-	-	-1452 to -1459
TaVTL2-2D_2	TraesCS2D02G384100	-501 to -505	-	-	-1086 to -1093
		-243 to -247	-	-	-1049 to -1056
TaVTL4-4A	TraesCS4A02G209600	-935 to -939	-1448 to -1454	-	-
		-714 to -718	-1386 to -1392	-	-
TaVTL4-4B	TraesCS4B02G112900	-	-	-	-
		-	-	-	-
TaVTL4-4D	TraesCS4D02G110600	-	-	-427 to -436	-
TaVTL5-2A_1	TraesCS2A02G434000	-1482 to -1486	-	-901 to -910	-
		-877 to -881	-	-	-
TaVTL5-2A_2	TraesCS2A02G434200	-1355 to -1359	-	-	-
		-1351 to -1355	-	-	-
		-735 to -739	-	-	-
		-709 to -713	-	-	-
		-140 to -144	-	-	-
TaVTL5-2A_3	TraesCS2A02G434100	-127 to -131	-1307 to -1313	-1104 to -1113	-
		-23 to -27	-	-	-
TaVTL5-2A_4	TraesCS2A02G433900		-1456 to -1462	-1253 to -1262	-
TaVTL5-2B_1	TraesCS2B02G455100	-737 to -741	-	-	-
TaVTL5-2B_2	TraesCS2B02G455200	-737 to -741	-	-	-
TaVTL5-2B_3	TraesCS2B02G454900	-730 to -734	-	-	-
		-610 to -614	-	-	-
TaVTL5-2B_4	TraesCS2B02G455300	-139 to -143	-	-	-
TaVTL5-2B_5	TraesCS2B02G455000	-1307 to -1311	-	-	-
		-738 to -742	-	-	-
TaVTL5-2B_6	TraesCS2B02G610400	-769 to -773	-	-	-
		-473 to -477	-	-	-
		-164 to -168	-	-	-
TaVTL5-2D_1	TraesCS2D02G432000	-1436 to -1440	-	-	-
		-1432 to -1436	-	-	-
		-638 to -642	-	-	-
		-612 to -616	-	-	-
		-139 to -143	-	-	-
TaVTL5-2D_2	TraesCS2D02G431900	-1337 to -1341	-	-	-
		-1056 to -1060	-	-	-
		-726 to -730	-	-	-
TaVTL5-2D_3	TraesCS2D02G588000	-837 to -841	-	-	-
		-543 to -547	-	-	-
		-208 to -212	-	-	-
